# The end of the American dream: a hard to Swallow reality - How the Barn Swallow (*Hirundo rustica*) returned from America, a complete mtDNA phylogeny

**DOI:** 10.1101/2025.06.23.661004

**Authors:** Gianluca Lombardo, Guido Roberto Gallo, Andrea De Benedictis, Marta Cavallini, Giulio Formenti, Roberto Ambrosini, Luca Gianfranceschi, Giorgio Binelli

## Abstract

The barn swallow (*Hirundo rustica, H.r.*) is one of the most iconic and fascinating migratory birds since ancient times, their philopatry and pair bonding have been the symbol of travellers and lovers throughout history. The barn swallow subspecies complex has been the main focus of many latest papers, focusing mainly on the Eurasian and Levant subspecies (*H.r. rustica* and *H.r. transitiva*). The remaining subspecies have either not been studied or few complete mitogenome sequences have been obtained. We present a comprehensive phylogeographic analysis of 580 complete mitochondrial genomes of barn swallows representing all recognized subspecies. We identified 553 unique haplotypes, 166 of which are novel, with high haplotype diversity and notable nucleotide diversity among subspecies. Phylogenetic analysis by maximum parsimony supports a single maternal ancestor and reveals five main haplogroups, confirming and refining prior classifications. A novel, distinct haplogroup (E) was identified for *H.r. tytleri*, previously classified as a sub-branch of *H.r. erythrogaster*. The inclusion of 66 hybrid individuals confirmed extensive maternal introgression and revealed multiple cases of mitogenome-subspecies mismatches, notably in *savignii*, *transitiva*, and *tytleri* populations. We further integrated 13 mitogenomes from 12 other *Hirundo* species, three of which are newly sequenced, to contextualize *H. rustica* evolution within the genus. Our findings support a southern African origin with subsequent diversification and a northward expansion. This study significantly enhances resolution of barn swallow mitogenomic diversity, revises phylogenetic relationships, identifies new haplogroups, hints at inter-subspecies gene flow and refines coalescent-based divergence times, offering key insights into the evolutionary history and hybridisation patterns of this iconic migratory species.
