## Supplementary material for "The end of the American dream: a hard to Swallow reality - How the Barn Swallow (*Hirundo rustica*) returned from America, a complete mtDNA phylogeny": Table S1

### Sheet: Sheet1
Haplogroup/clade	Mean time	Standard deviation of mean	Median time	Minimum range of median	Maximum range of median
A	63.852	0.657868	62.7598	38.2849	102.77					0.063852	0.0631941	0.0645099
A1	41.8107	0.234116	41.2051	30.1279	69.5352					0.0418107	0.0415766	0.0420448
A1a	37.7462	0.196125	37.4155	29.1826	55.9157					0.0377462	0.0375501	0.0379423
A1a1	31.8291	0.141852	31.6835	24.2052	46.6599					0.0318291	0.0316873	0.031971
A1a1a	27.6953	0.120288	27.6382	20.2786	37.8959					0.0276953	0.027575	0.0278156
A1a1a1	24.5343	0.132024	24.5083	16.3416	34.596					0.0245343	0.0244023	0.0246663
A1a1a1a	22.3154	0.130624	22.2569	15.3861	32.5931					0.0223154	0.0221848	0.0224461
A1a1a1a1a	15.3643	0.120545	15.2052	10.2626	23.41					0.0153643	0.0152437	0.0154848
A1a1a1a1a1	10.61	0.0797849	10.7916	2.02919	20.5548					0.01061	0.0105302	0.0106898
A1a1a1a1a2	12.7757	0.10135	12.6193	6.92509	19.7154					0.0127757	0.0126743	0.012877
A1a1a1a1a2a	10.1782	0.0828387	10.3124	3.4768	18.5777					0.0101782	0.0100954	0.010261
A1a1a1a1a3	10.3713	0.062853	10.6384	1.44763	20.2102					0.0103713	0.0103085	0.0104342
A1a1a1a1b	8.72007	0.106935	9.02945	1.01879	22.6853					0.00872007	0.00861313	0.008827
A1a1a1a1c	11.7736	0.081913	11.5202	3.75123	23.2404					0.0117736	0.0116917	0.0118555
A1a1a1a1d	8.53767	0.0979663	8.70453	1.14613	21.052					0.00853767	0.0084397	0.00863563
A1a1a1a1e	11.068	0.0889956	11.0186	2.46817	22.1448					0.011068	0.010979	0.011157
A1a1a1a2	17.8206	0.101484	17.7069	7.82827	29.691					0.0178206	0.0177191	0.017922
A1a1a1a2a	12.9946	0.0804932	12.8692	4.41369	21.8982					0.0129946	0.0129141	0.0130751
A1a1a1a2a1	10.6499	0.0985758	10.9399	2.94096	18.8266					0.0106499	0.0105513	0.0107484
A1a1a1a2a1a	3.07198	0.0550683	2.51736	0.0158878	12.7044					0.00307198	0.00301691	0.00312705
A1a1a1a2b	6.37859	0.124423	5.74915	0.371811	18.0195					0.00637859	0.00625417	0.00650301
A1a1a2	18.2637	0.116284	18.0673	10.4234	29.1705					0.0182637	0.0181475	0.01838
A1a1a2a	11.2292	0.107509	11.3713	2.17267	21.6483					0.0112292	0.0111217	0.0113367
A1a1a2a1	8.2086	0.13523	8.42733	0.899026	17.7552					0.0082086	0.00807337	0.00834383
A1a1a2b	13.5043	0.0779707	13.3068	8.19644	23.8896					0.0135043	0.0134264	0.0135823
A1a1a2b1	6.29517	0.078878	5.91807	0.503235	17.346					0.00629517	0.00621629	0.00637405
A1a1a2b2	9.17264	0.0715404	9.66322	1.67992	19.5186					0.00917264	0.0091011	0.00924418
A1a1a2c	7.27672	0.147032	6.9427	0.496985	17.5628					0.00727672	0.00712969	0.00742375
A1a1a3	16.6803	0.108956	16.4396	5.72116	30.1616					0.0166803	0.0165713	0.0167892
A1a1a3a	11.0474	0.0820802	11.022	2.77876	24.8559					0.0110474	0.0109653	0.0111295
A1a1a3a1	4.28438	0.0752913	3.72425	0.126851	19.2288					0.00428438	0.00420909	0.00435967
A1a1a3a2	2.27066	0.0425348	1.86185	0.005415	13.7322					0.00227066	0.00222813	0.00231319
A1a1b	25.7014	0.132188	25.76	17.3998	38.9625					0.0257014	0.0255692	0.0258336
A1a1b1	22.5547	0.139764	22.4758	14.4339	33.5491					0.0225547	0.022415	0.0226945
A1a1b1a1	11.0199	0.0765914	11.0601	2.95789	22.001					0.0110199	0.0109433	0.0110965
A1a1b1b	15.065	0.083251	14.8816	9.16293	27.1775					0.015065	0.0149817	0.0151482
A1a1b1b1	11.493	0.0651523	11.455	4.26308	19.2145					0.011493	0.0114278	0.0115581
A1a1b1b2	8.0219	0.0796143	8.00761	0.93113	18.2438					0.0080219	0.00794229	0.00810151
A1a1b1b3	2.44927	0.029457	2.06462	0.0060459	14.1937					0.00244927	0.00241981	0.00247873
A1a1b1c	18.8571	0.128471	18.6789	11.718	29.3655					0.0188571	0.0187286	0.0189856
A1a1b1c1	15.7664	0.101805	15.5964	9.6517	26.9563					0.0157664	0.0156646	0.0158682
A1a1b1c1a	12.0925	0.0653483	11.9788	4.12317	19.8758					0.0120925	0.0120271	0.0121578
A1a1b1c1a1	9.75195	0.0700376	10.0893	1.92291	17.3912					0.00975195	0.00968191	0.00982199
A1a1b1c1a2	8.6182	0.0683256	9.06426	1.12636	17.1106					0.0086182	0.00854987	0.00868652
A1a1b1c1a2a	3.37079	0.0397844	3.03228	0.0519243	12.4082					0.00337079	0.003331	0.00341057
A1a1b1c1b	11.7482	0.0624984	11.5781	3.92251	22.6762					0.0117482	0.0116857	0.0118107
A1a1b1c1c	10.9309	0.0586156	11.0204	2.29618	21.2824					0.0109309	0.0108723	0.0109895
A1a1b1c2	13.8397	0.0963072	13.5262	5.89019	26.3983					0.0138397	0.0137434	0.013936
A1a1b2	16.8138	0.129837	16.3891	8.67617	29.324					0.0168138	0.016684	0.0169437
A1a1b2a	12.6753	0.0895937	12.4193	3.98014	26.3454					0.0126753	0.0125857	0.0127649
A1a1b2a1	10.3159	0.0773614	10.488	1.53978	22.4115					0.0103159	0.0102386	0.0103933
A1a1b3	17.0304	0.112547	16.6312	9.40749	31.7769					0.0170304	0.0169178	0.0171429
A1a1b3a	12.5479	0.0751883	12.3433	4.6103	23.0954					0.0125479	0.0124727	0.0126231
A1a1b3b	12.857	0.0884295	12.4104	3.72398	27.5467					0.012857	0.0127685	0.0129454
A1a1c	16.3677	0.146307	15.9351	9.09378	35.8462					0.0163677	0.0162214	0.016514
A1a1c1	6.8894	0.101419	6.43031	0.761867	21.9578					0.0068894	0.00678798	0.00699082
A1a1c1a	2.58858	0.0552889	2.09882	0.0151826	13.1148					0.00258858	0.00253329	0.00264386
A1a1c2	6.30411	0.0968773	5.78352	0.24627	19.3835					0.00630411	0.00620723	0.00640098
A1a1d	20.6641	0.107544	20.4299	9.79678	36.7178					0.0206641	0.0205566	0.0207717
A1a1d1	13.1612	0.0735498	12.9459	5.90745	24.5007					0.0131612	0.0130877	0.0132348
A1a1d1a	9.43219	0.0874253	9.87233	2.00302	20.5146					0.00943219	0.00934476	0.00951961
A1a1d1a1	4.34758	0.0710101	3.83314	0.120959	15.0669					0.00434758	0.00427657	0.00441859
A1a1d1a2	5.29484	0.0776319	4.89587	0.274278	13.8459					0.00529484	0.00521721	0.00537247
A1a1d1b	7.1829	0.0774616	6.91585	0.92757	17.7869					0.0071829	0.00710543	0.00726036
A1a1e	20.9427	0.104846	20.8381	8.85212	34.8358					0.0209427	0.0208378	0.0210475
A1a1e1	14.1821	0.0829188	13.7412	4.60264	29.6211					0.0141821	0.0140992	0.014265
A1a1e1a	9.98912	0.0714785	10.2913	1.85446	20.996					0.00998912	0.00991764	0.0100606
A1a2	32.8832	0.118799	32.7405	25.4014	44.1338					0.0328832	0.0327644	0.033002
A1a2a	14.3637	0.105667	14.0402	6.46484	30.3461					0.0143637	0.014258	0.0144694
A1a2a1	11.5024	0.094053	11.4128	4.085	21.8439					0.0115024	0.0114083	0.0115964
A1a2b	20.5949	0.173121	20.3897	9.93051	34.7238					0.0205949	0.0204218	0.0207681
A1a2b1	16.8662	0.12256	16.5671	9.41624	32.7396					0.0168662	0.0167436	0.0169887
A1a2b1a	13.2002	0.0892088	12.943	4.65621	28.8009					0.0132002	0.013111	0.0132894
A1a2b1a1	9.26549	0.0941137	9.68536	1.20325	21.8636					0.00926549	0.00917137	0.0093596
A1a2c	18.0002	0.141577	17.6996	10.2704	32.9112					0.0180002	0.0178586	0.0181417
A1a2c1	11.8434	0.0932362	11.5694	4.06051	24.6583					0.0118434	0.0117502	0.0119367
A1a2c1a	7.53009	0.086163	7.33227	0.826359	19.5863					0.00753009	0.00744393	0.00761625
A1a2c2	2.09426	0.0312529	1.76053	0.0094877	14.1432					0.00209426	0.00206301	0.00212552
A1a2d	25.5168	0.198802	25.6492	14.1275	38.3994					0.0255168	0.025318	0.0257156
A1a2d1	9.43797	0.0950093	10.057	0.511072	21.9589					0.00943797	0.00934296	0.00953298
A1a2d2	15.8786	0.107185	15.5704	6.11869	29.9852					0.0158786	0.0157715	0.0159858
A1a2d2a	5.13348	0.115667	4.3294	0.243985	19.4929					0.00513348	0.00501781	0.00524914
A1a2d2b	10.1903	0.0825549	10.5159	1.47638	25.6606					0.0101903	0.0101078	0.0102729
A1a2d3	18.7646	0.197104	18.5036	10.4659	32.0266					0.0187646	0.0185675	0.0189617
A1a2d3a	14.8805	0.175615	14.5052	9.23372	29.4694					0.0148805	0.0147048	0.0150561
A1a2d3a1	12.1351	0.122796	11.7634	4.81655	25.2623					0.0121351	0.0120123	0.0122579
A1a2d3b	7.05702	0.117645	6.67201	0.667452	19.5891					0.00705702	0.00693938	0.00717467
A1a2e	29.2181	0.118651	29.1483	21.4767	38.8305					0.0292181	0.0290995	0.0293368
A1a2e1	27.3783	0.164989	27.3535	19.5975	36.1731					0.0273783	0.0272133	0.0275433
A1a2e1a	25.0753	0.130003	25.0946	18.0495	32.4917					0.0250753	0.0249453	0.0252053
A1a2e1a1	22.3485	0.139299	22.2154	15.9638	31.2792					0.0223485	0.0222092	0.0224878
A1a2e1a1a	20.7324	0.135841	20.5407	14.6646	29.861					0.0207324	0.0205966	0.0208683
A1a2e1a1a1	14.9656	0.0889022	14.8473	10.7007	22.9459					0.0149656	0.0148767	0.0150545
A1a2e1a1a1a	9.18378	0.140441	9.78213	1.69264	16.5994					0.00918378	0.00904334	0.00932422
A1a2e1a1a1b	8.66025	0.101191	8.94503	1.57114	17.6848					0.00866025	0.00855906	0.00876145
A1a2e1a1a1b1	5.92055	0.0919537	5.57989	0.538963	14.2611					0.00592055	0.00582859	0.0060125
A1a2e1a1a1c	8.90905	0.0944238	9.26942	1.90199	16.493					0.00890905	0.00881463	0.00900348
A1a2e1a1a1c1	5.34016	0.0834057	5.01806	0.429163	14.6875					0.00534016	0.00525675	0.00542356
A1a2e1a1a1c1a	2.09825	0.0333082	1.75992	0.0126339	10.1523					0.00209825	0.00206494	0.00213156
A1a2e1a1a1d	5.23753	0.0672867	4.84513	0.144798	14.7018					0.00523753	0.00517025	0.00530482
A1a2e1a1a1e	3.43205	0.0622666	2.77593	0.0252111	14.7677					0.00343205	0.00336979	0.00349432
A1a2e1a1a1f	4.52253	0.061729	4.21903	0.336562	13.2895					0.00452253	0.0044608	0.00458426
A1a2e1a1a2	15.1276	0.102176	15.0241	10.1113	22.4506					0.0151276	0.0150254	0.0152298
A1a2e1a1a2a	13.2048	0.0846682	13.0972	9.1025	20.3148					0.0132048	0.0131201	0.0132895
A1a2e1a1a2a1	11.3591	0.0773624	11.2946	5.51103	18.0318					0.0113591	0.0112818	0.0114365
A1a2e1a1a2a1a	7.11621	0.133558	6.84048	1.18783	13.8286					0.00711621	0.00698265	0.00724976
A1a2e1a1a2a1b	7.17084	0.1119	6.98201	1.04123	14.6437					0.00717084	0.00705894	0.00728274
A1a2e1a1a2a2	7.26294	0.0779188	7.21462	0.385568	15.3139					0.00726294	0.00718502	0.00734086
A1a2e1a1a3	11.9201	0.0651039	11.8519	4.21984	21.1769					0.0119201	0.011855	0.0119852
A1a2e1a1a3a	7.27169	0.0831139	7.1929	0.556677	15.4498					0.00727169	0.00718857	0.0073548
A1a2e1a1a4	11.5342	0.084842	11.4626	3.57077	20.0042					0.0115342	0.0114494	0.0116191
A1a2e1a1a5	13.3959	0.0681332	13.283	8.00428	21.337					0.0133959	0.0133278	0.0134641
A1a2e1a1a5a	7.94823	0.0878705	8.09999	0.921886	16.3542					0.00794823	0.00786036	0.0080361
A1a2e1a1a5b	10.6956	0.0766083	10.8127	4.02436	17.3895					0.0106956	0.0106189	0.0107722
A1a2e1a1a6	9.33324	0.108797	10.029	0.972382	18.9426					0.00933324	0.00922444	0.00944204
A1a2e1a1b	15.7111	0.121118	15.5326	9.20585	25.435					0.0157111	0.01559	0.0158322
A1a2e1a1b1	10.502	0.100062	10.7502	2.757	18.6759					0.010502	0.0104019	0.010602
A1a2e1a1b1a	4.13374	0.0675132	3.83206	0.299698	14.8166					0.00413374	0.00406623	0.00420125
A1a2e1a1b2	6.09553	0.130991	5.50733	0.198521	17.924					0.00609553	0.00596454	0.00622652
A1a2e1a1b3	8.04589	0.0892397	8.04843	0.772614	17.8086					0.00804589	0.00795665	0.00813513
A1a2e1a1c	3.55143	0.0715874	2.80838	0.0296832	19.5614					0.00355143	0.00347984	0.00362302
A1a2e1a1d	11.4716	0.0819592	11.3615	2.59949	22.5999					0.0114716	0.0113896	0.0115535
A1a2e1a1e	14.8464	0.108074	14.6052	7.57437	27.1817					0.0148464	0.0147383	0.0149545
A1a2e1a1e1	10.3333	0.102031	10.6517	2.49053	21.2903					0.0103333	0.0102312	0.0104353
A1a2e1a2	20.2977	0.100825	20.1934	13.8464	28.9371					0.0202977	0.0201968	0.0203985
A1a2e1a2a	16.9879	0.0927168	16.8409	11.5436	26.5628					0.0169879	0.0168952	0.0170806
A1a2e1a2a1	15.1773	0.081195	15.0476	10.2603	23.9581					0.0151773	0.0150961	0.0152585
A1a2e1a2a1a	13.5973	0.0692127	13.4894	9.57147	22.741					0.0135973	0.0135281	0.0136665
A1a2e1a2a1a1	7.12166	0.072815	6.9826	0.919208	15.5138					0.00712166	0.00704884	0.00719447
A1a2e1a2a1a1a	2.15469	0.0315096	1.83623	0.0060587	11.6078					0.00215469	0.00212318	0.0021862
A1a2e1a2a1a2	8.32345	0.0739002	8.611	1.01093	16.7805					0.00832345	0.00824955	0.00839735
A1a2e1a2a1a3	9.89573	0.0829535	10.2163	2.58572	17.1047					0.00989573	0.00981277	0.00997868
A1a2e1a2a1a3a	5.30899	0.110167	4.93199	0.637435	13.5213					0.00530899	0.00519882	0.00541916
A1a2e1a2a1a4	5.14517	0.0761844	4.79702	0.272335	14.9681					0.00514517	0.00506899	0.00522135
A1a2e1a2a1a5	7.78184	0.101326	7.81585	0.827674	15.1892					0.00778184	0.00768052	0.00788317
A1a2e1a2a1b	8.57491	0.112065	9.25973	0.780379	18.3033					0.00857491	0.00846285	0.00868698
A1a2e1a2a2	9.33438	0.0812494	10.0722	0.679839	22.8155					0.00933438	0.00925313	0.00941563
A1a2e1a2b	14.3759	0.0838824	14.176	9.69412	26.3064					0.0143759	0.014292	0.0144598
A1a2e1a2b1	8.20558	0.0763444	8.23473	1.57122	18.4874					0.00820558	0.00812923	0.00828192
A1a2e1a2b1a	3.26721	0.0417925	2.91102	0.0606779	12.5268					0.00326721	0.00322542	0.00330901
A1a2e1a2b2	5.97906	0.0910432	5.53718	0.677552	16.0273					0.00597906	0.00588801	0.0060701
A1a2e1a2b2a	2.02578	0.0361298	1.65043	0.011941	12.7047					0.00202578	0.00198965	0.00206191
A1a2e1a2b3	5.39954	0.0856039	4.85783	0.17033	15.5706					0.00539954	0.00531394	0.00548515
A1a2e1a2c	11.9979	0.0852985	11.6467	3.15364	26.9066					0.0119979	0.0119126	0.0120832
A1a2e1a2d	9.4017	0.0864755	9.97835	1.32789	21.6804					0.0094017	0.00931522	0.00948817
A1a2e1a2e	12.2899	0.0835975	12.103	3.3629	22.758					0.0122899	0.0122063	0.0123735
A1a2e1a2e1	8.12629	0.0839488	8.3482	0.811795	17.359					0.00812629	0.00804234	0.00821024
A1a2e1a3	13.6331	0.0884857	12.9581	1.86849	27.4451					0.0136331	0.0135447	0.0137216
A1a2e1b	21.1515	0.133326	21.0513	12.381	30.8363					0.0211515	0.0210181	0.0212848
A1a2e1b1	14.6158	0.0806964	14.3842	6.42855	25.2866					0.0146158	0.0145351	0.0146965
A1a2e1b1a	12.0437	0.0744445	11.9039	5.05387	19.9166					0.0120437	0.0119693	0.0121181
A1a2e1b2	17.3973	0.118213	17.2163	9.11108	28.7333					0.0173973	0.0172791	0.0175155
A1a2e1b2a	13.702	0.0968732	13.5051	5.23092	26.1324					0.013702	0.0136051	0.0137989
A1a2e1b2a1	10.8959	0.0917687	10.9646	3.17754	19.8995					0.0108959	0.0108041	0.0109876
A1a2e1b2b	4.45842	0.0987122	3.2931	0.0193885	21.4616					0.00445842	0.0043597	0.00455713
A1a2e2	15.6368	0.100927	15.3364	9.04247	28.4806					0.0156368	0.0155359	0.0157377
A1a2e2a	3.19207	0.0514748	2.6112	0.0136451	14.7254					0.00319207	0.00314059	0.00324354
A1a2e2b	8.45138	0.0884416	8.68043	0.934676	25.4104					0.00845138	0.00836293	0.00853982
A1a2e2c	9.59032	0.0947375	9.99336	2.2875	21.1387					0.00959032	0.00949558	0.00968506
A1a2e2c1	6.02952	0.0910694	5.61174	0.508686	16.9869					0.00602952	0.00593845	0.00612059
A1a2e3	20.8285	0.147281	21.1547	7.07657	33.8289					0.0208285	0.0206812	0.0209758
A1a2f	25.1314	0.173785	25.2018	14.9012	36.895					0.0251314	0.0249576	0.0253051
A1a2f1	17.0455	0.086691	16.8217	10.9187	29.1346					0.0170455	0.0169588	0.0171322
A1a2f1a	5.78551	0.0864393	5.21007	0.109474	19.1991					0.00578551	0.00569907	0.00587195
A1a2f1b	12.9493	0.0712364	12.7679	8.52849	21.7474					0.0129493	0.0128781	0.0130205
A1a2f1b1	4.45463	0.0420778	4.21077	0.136901	13.9513					0.00445463	0.00441255	0.00449671
A1a2f2	15.5555	0.103944	15.25	4.42654	28.9028					0.0155555	0.0154516	0.0156595
A1a2f2a	9.8693	0.0912045	10.248	1.48145	22.9816					0.0098693	0.00977809	0.0099605
A1a2g	14.4374	0.0844482	13.9137	7.2322	29.746					0.0144374	0.0143529	0.0145218
A1a2h	8.60115	0.139804	9.19558	0.722021	20.6819					0.00860115	0.00846135	0.00874096
A1a2i	5.87724	0.107633	5.00405	0.367368	23.6206					0.00587724	0.00576961	0.00598488
A1a2j	20.3401	0.101342	20.0898	11.1518	33.3307					0.0203401	0.0202388	0.0204415
A1a2j1	10.7716	0.0806096	10.9524	0.926854	23.7692					0.0107716	0.010691	0.0108522
A1a2j2	14.8799	0.0902795	14.6509	8.4072	26.6651					0.0148799	0.0147896	0.0149702
A1a2j2a	12.9497	0.079542	12.8036	7.55245	20.9745					0.0129497	0.0128702	0.0130292
A1a2j2a1	11.2611	0.0727903	11.253	3.39819	18.4522					0.0112611	0.0111883	0.0113339
A1a2j2a2	6.27565	0.0893985	5.82655	0.206441	16.9964					0.00627565	0.00618625	0.00636505
A1a2k	25.2685	0.159271	25.4173	13.8762	38.5952					0.0252685	0.0251093	0.0254278
A1a2k1	13.4387	0.0850368	12.9233	5.3194	27.6494					0.0134387	0.0133536	0.0135237
A1a2k2	14.0168	0.104891	13.4311	4.89818	28.2718					0.0140168	0.0139119	0.0141217
A1a2l	21.513	0.131493	21.3683	12.0245	34.1936					0.021513	0.0213815	0.0216444
A1a2l1	17.9254	0.137844	17.7713	9.76241	30.3478					0.0179254	0.0177876	0.0180633
A1a2l1a	8.9952	0.0983505	9.55518	0.899853	23.0814					0.0089952	0.00889684	0.00909355
A1a2l1b	10.9371	0.0750951	10.9623	2.71188	24.2983					0.0109371	0.010862	0.0110122
A1a2l2	11.0286	0.0674224	10.9949	1.31944	23.9082					0.0110286	0.0109612	0.011096
A1a3	22.9052	0.158982	22.8554	9.41524	39.6512					0.0229052	0.0227463	0.0230642
A1a3a	16.5826	0.156733	16.1713	5.44129	32.438					0.0165826	0.0164259	0.0167393
A1a3a1	11.4085	0.128233	11.4837	2.13474	25.2728					0.0114085	0.0112803	0.0115367
A1a3a1a	8.40883	0.14803	8.79389	1.30554	20.176					0.00840883	0.0082608	0.00855686
A1a3b	13.6507	0.105754	13.1236	3.80938	31.6628					0.0136507	0.0135449	0.0137564
A1a3b1	8.12482	0.0926983	8.12069	0.703629	22.5508					0.00812482	0.00803212	0.00821751
A1a4	27.9681	0.141793	27.9815	15.0469	43.5464					0.0279681	0.0278264	0.0281099
A1a4a	2.90522	0.0595037	2.2229	0.017979	18.4076					0.00290522	0.00284572	0.00296472
A1a4b	19.7159	0.135155	19.5523	9.22242	35.3242					0.0197159	0.0195808	0.0198511
A1a4b1	12.1639	0.0801983	11.778	3.50007	28.5006					0.0121639	0.0120837	0.0122441
A1a4b1a	4.40363	0.0583715	3.94919	0.194557	18.7111					0.00440363	0.00434526	0.004462
A1a4c	14.0358	0.11023	13.4108	4.46604	30.4594					0.0140358	0.0139255	0.014146
A1a4c1	5.16772	0.0817952	4.6345	0.351996	17.4148					0.00516772	0.00508592	0.00524951
A1b	13.3349	0.133076	12.6017	3.47423	34.2169					0.0133349	0.0132019	0.013468
A2	31.9388	0.425104	30.6027	13.669	70.0792					0.0319388	0.0315137	0.0323639
A2a	10.39	0.112324	10.6929	1.0424	28.6865					0.01039	0.0102777	0.0105024
AB	128.06	2.37496	126.24	65.2172	226.1					0.12806	0.125685	0.130435
AET	190.37	6.2506	187.61	108.62	315.5					0.19037	0.184119	0.196621
AET-A	122.29	4.9233	117.49	67.4027	220.86					0.12229	0.117367	0.127213
AET-split	302.31	7.97851	294.91	184.13	499.07					0.30231	0.294331	0.310289
ALB	34.0627	1.14137	30.7797	11.4908	103.95					0.0340627	0.0329213	0.0352041
ALB-SMI	1461.9	59.8568	1453.7	871.67	2401.2					1.4619	1.40204	1.52176
ANG-split	580.42	18.5654	569.69	354.48	860.14					0.58042	0.561855	0.598985
ATR	23.1233	0.484219	22.8385	6.60003	97.232					0.0231233	0.0226391	0.0236075
ATR-A	1.26498	0.0301595	0.82641	0.0001322	11.8779					0.00126498	0.00123482	0.00129514
ATR-NGR	906.91	45.3745	880.91	489.71	1466.4					0.90691	0.861535	0.952285
Atro-split	2494.2	64.687	2481	1683.2	3465.4		*all times are in kya			2.4942	2.42951	2.55889
B	24.0414	0.249946	23.914	11.7787	50.3124					0.0240414	0.0237915	0.0242913
B1	10.8501	0.0963091	10.8339	2.63305	23.3537					0.0108501	0.0107538	0.0109464
B3	3.57718	0.0677578	3.02912	0.0456831	15.7842					0.00357718	0.00350942	0.00364494
B4	13.2751	0.128661	12.7766	4.47917	28.1167					0.0132751	0.0131464	0.0134038
B4a	5.90398	0.0876994	5.40268	0.418761	17.3902					0.00590398	0.00581628	0.00599168
C	40.2251	0.279607	39.46	26.2822	79.1964					0.0402251	0.0399455	0.0405047
C1	31.8156	0.208657	31.5614	22.9635	49.316					0.0318156	0.031607	0.0320243
C1a	24.0926	0.152925	24.1308	13.7353	41.2128					0.0240926	0.0239397	0.0242455
C1a1	20.3075	0.15802	20.0841	12.7933	32.2626					0.0203075	0.0201495	0.0204655
C1a1a	14.8291	0.109524	14.6026	9.76599	24.3216					0.0148291	0.0147196	0.0149386
C1a1a1	10.4759	0.105113	10.6358	2.45488	19.6783					0.0104759	0.0103707	0.010581
C1a1a2	11.5495	0.067936	11.3842	4.42888	20.5729					0.0115495	0.0114815	0.0116174
C1a1b	14.1452	0.104909	13.7631	7.67205	29.0859					0.0141452	0.0140403	0.0142501
C1a1b1	9.10131	0.0803356	9.65398	0.859614	21.0092					0.00910131	0.00902097	0.00918164
C1b	19.7929	0.160536	19.5238	8.06328	35.9541					0.0197929	0.0196324	0.0199535
C1b1	14.1535	0.146655	13.4707	4.2558	31.9691					0.0141535	0.0140068	0.0143002
C1c	30.2777	0.198942	30.0521	21.8507	47.0179					0.0302777	0.0300788	0.0304767
C1c1	22.8522	0.184927	22.9207	12.0929	35.0682					0.0228522	0.0226673	0.0230372
C1c1a	16.9066	0.0950677	16.6237	9.47203	30.1851					0.0169066	0.0168116	0.0170017
C1c1a1	13.5047	0.075981	13.1677	7.18648	27.5152					0.0135047	0.0134287	0.0135807
C1c2	23.072	0.214418	23.0512	14.6947	32.5108					0.023072	0.0228576	0.0232864
C1c2a	21.4033	0.213923	21.3206	12.9628	30.399					0.0214033	0.0211894	0.0216173
C1c2a1	17.8246	0.202299	17.6981	9.21529	28.4726					0.0178246	0.0176223	0.0180269
C1c2a1a	13.0384	0.144127	12.9359	5.55386	22.3486					0.0130384	0.0128942	0.0131825
C1c2a1a1a	9.63738	0.196369	10.2576	1.72893	18.1523					0.00963738	0.00944101	0.00983375
C1c2a1a1a1	7.73564	0.198054	7.93141	0.785532	14.4663					0.00773564	0.00753759	0.00793369
C1c2a2	15.084	0.131508	14.8418	6.67716	27.0499					0.015084	0.0149525	0.0152155
C1c2a2a	11.994	0.0765335	11.7452	3.24992	24.132					0.011994	0.0119175	0.0120705
C1c2a3	13.0787	0.0874667	12.5507	3.05025	26.1409					0.0130787	0.0129912	0.0131662
C1c2b	15.3515	0.0906581	15.0612	8.32974	27.7058					0.0153515	0.0152608	0.0154421
C1c2b1	10.7809	0.0654925	10.7965	2.26762	22.9482					0.0107809	0.0107155	0.0108464
C1c3	23.2191	0.156238	23.395	10.0032	36.8025					0.0232191	0.0230629	0.0233754
C1c3a	12.7951	0.0840771	12.3017	4.0801	27.263					0.0127951	0.012711	0.0128791
C2	34.6233	0.348541	34.1043	23.2992	61.4206					0.0346233	0.0342748	0.0349719
C2a	20.5527	0.184973	20.1171	10.0791	38.7087					0.0205527	0.0203677	0.0207377
C2a1	14.3649	0.144242	13.9241	6.4067	30.6908					0.0143649	0.0142206	0.0145091
C2a1a	5.73673	0.0972246	5.18763	0.406374	21.1096					0.00573673	0.00563951	0.00583396
C2a1b	9.53805	0.0946818	9.9612	0.961419	25.123					0.00953805	0.00944337	0.00963273
C2b	16.4093	0.152874	15.7961	5.61688	36.1575					0.0164093	0.0162564	0.0165622
C2c	12.6694	0.0946463	12.1606	2.26899	29.8676					0.0126694	0.0125747	0.012764
C2d	25.5205	0.197726	25.5064	13.8828	43.3417					0.0255205	0.0253227	0.0257182
C2d1	21.0597	0.212099	20.9169	11.4816	34.1497					0.0210597	0.0208476	0.0212718
C2d1a1	14.9306	0.158919	14.4867	6.86044	30.5914					0.0149306	0.0147717	0.0150895
C2d1a2	15.7931	0.220685	15.4074	6.89425	31.3102					0.0157931	0.0155724	0.0160138
C2d1a3	9.3148	0.0887407	9.91412	0.976434	20.8547					0.0093148	0.00922606	0.00940354
C2e	26.8767	0.328804	26.7194	11.4349	51.9544					0.0268767	0.0265479	0.0272055
CDE	166.49	3.22226	162.73	93.03	289.54					0.16649	0.163268	0.169712
D1	34.5365	0.655218	33.5602	20.9407	63.8114					0.0345365	0.0338812	0.0351917
D1a	24.1119	0.208048	24.007	12.7699	42.6242					0.0241119	0.0239038	0.0243199
D1a1	20.068	0.199125	19.7501	11.3693	36.2266					0.020068	0.0198689	0.0202672
D1a1a	14.1221	0.15765	13.7388	5.70564	28.7167					0.0141221	0.0139645	0.0142798
D1a1a1	9.75788	0.100617	10.1138	1.92061	21.4224					0.00975788	0.00965727	0.0098585
D1a1b	12.8396	0.101392	12.462	5.32072	25.973					0.0128396	0.0127382	0.012941
D1a1b1	11.4605	0.0844518	11.2497	4.518	22.2309					0.0114605	0.011376	0.0115449
D1a2	4.84332	0.0871101	4.01035	0.0919593	19.9698					0.00484332	0.00475621	0.00493043
D1b	31.7775	0.665919	30.8825	14.1582	59.1625					0.0317775	0.0311116	0.0324435
D2	29.5804	0.163629	29.3192	15.3782	57.7432					0.0295804	0.0294168	0.0297441
D2a	21.9663	0.18007	21.7937	11.0293	38.2967					0.0219663	0.0217863	0.0221464
D2a1	19.0442	0.156407	18.6445	8.63658	34.0615					0.0190442	0.0188878	0.0192007
D2a1a	12.5104	0.0825413	12.2893	4.2603	24.42					0.0125104	0.0124278	0.0125929
D2b	20.193	0.186998	19.8161	9.99899	34.6194					0.020193	0.020006	0.0203799
D2b1	13.6957	0.120194	13.0173	3.80396	29.9909					0.0136957	0.0135755	0.0138159
D2b2	10.946	0.0892674	10.9554	2.33084	27.7424					0.010946	0.0108568	0.0110353
DE	66.4926	0.701558	65.2292	42.8002	124.22					0.0664926	0.065791	0.0671941
DIM	133.49	7.55098	132.07	46.1097	262.82					0.13349	0.125939	0.141041
DIM-A	17.8939	0.299441	16.3827	3.49689	56.9909					0.0178939	0.0175945	0.0181933
Dimi-split	2039.3	66.8729	2014.5	1406.2	2933.7					2.0393	1.97243	2.10617
E	58.0136	0.609552	56.8583	35.7237	106.54					0.0580136	0.0574041	0.0586232
E1	33.2179	0.177632	32.9862	21.9471	51.5469					0.0332179	0.0330403	0.0333955
E1a	31.6185	0.186686	31.5076	20.864	46.8824					0.0316185	0.0314318	0.0318051
E1a1	27.9028	0.202592	27.9454	18.1275	40.0394					0.0279028	0.0277002	0.0281054
E1a1a	23.7126	0.246116	23.8159	13.2872	36.8746					0.0237126	0.0234665	0.0239587
E1a1a1	14.3849	0.125278	13.885	7.59462	29.9803					0.0143849	0.0142596	0.0145102
E1a1a1a	7.94449	0.125798	7.82032	1.11027	19.947					0.00794449	0.00781869	0.00807029
E1a1a2	20.7585	0.236222	20.609	10.8032	34.0415					0.0207585	0.0205223	0.0209947
E1a1a2a	14.0485	0.13109	13.7791	5.97657	27.7469					0.0140485	0.0139174	0.0141796
E1a1a2a1	10.065	0.105835	10.2199	2.81042	21.0254					0.010065	0.00995917	0.0101708
E1a1a3	10.8643	0.0888969	10.9067	1.38198	26.7294					0.0108643	0.0107754	0.0109532
E1a1a4	9.65415	0.100686	10.2284	0.912396	24.5609					0.00965415	0.00955347	0.00975484
E1a1b	24.2882	0.220402	24.4736	12.1164	37.1599					0.0242882	0.0240678	0.0245086
E1a1b1	18.4224	0.13083	18.1893	9.41625	30.5343					0.0184224	0.0182916	0.0185533
E1a1b1a	16.0605	0.117475	15.8385	7.8021	29.5654					0.0160605	0.0159431	0.016178
E1a1b1a1	12.5295	0.0771822	12.3467	4.4506	23.0913					0.0125295	0.0124524	0.0126067
E1a1b1a1a	7.29898	0.0934765	7.18717	0.363168	17.0493					0.00729898	0.0072055	0.00739246
E1a1b1a1b	9.47925	0.0792817	9.96418	1.32021	18.9694					0.00947925	0.00939997	0.00955854
E1a1b1b	10.9388	0.0809122	11.0869	1.77129	20.1193					0.0109388	0.0108579	0.0110197
E1a1b1b1	9.34676	0.0827891	9.93864	1.02209	18.4242					0.00934676	0.00926397	0.00942955
E1a2	26.9046	0.310303	27.0506	15.4288	40.2432					0.0269046	0.0265943	0.0272149
E1a2a	25.5639	0.345682	25.7943	14.8799	36.988					0.0255639	0.0252182	0.0259095
E1a2a1	24.7111	0.345076	24.9424	14.5668	33.977					0.0247111	0.024366	0.0250562
E1a2b	13.9288	0.122251	12.9918	2.9334	33.6726					0.0139288	0.0138066	0.0140511
E1a3	15.2632	0.133046	14.538	4.02732	33.598					0.0152632	0.0151301	0.0153962
E2	36.7921	0.476595	35.7694	21.1768	70.3825					0.0367921	0.0363155	0.0372687
E2a	28.3402	0.227717	27.9517	14.1029	60.4794					0.0283402	0.0281125	0.0285679
E2a1	14.6544	0.150567	13.8676	4.17556	36.4049					0.0146544	0.0145039	0.014805
E2b	9.92893	0.107941	10.3433	1.03202	28.3064					0.00992893	0.00982099	0.0100369
Hirundo ancestor	3005.8	60.7291	3004.4	2161.9	4341.3					3.0058	2.94507	3.06653
HrAM	302.31	7.97851	294.91	184.13	499.07					0.30231	0.294331	0.310289
LUC-AET	439.59	19.2984	443.57	227.32	660.04					0.43959	0.420292	0.458888
MEG-DIM	971.06	54.4092	964.57	577.01	1593.8					0.97106	0.916651	1.02547
NEO	43.8155	0.833674	41.1872	19.1049	148.29					0.0438155	0.0429819	0.0446492
NEO-A	30.2692	0.676128	28.5273	12.0999	104.56					0.0302692	0.0295931	0.0309454
NEO-A1	5.42191	0.140193	4.52561	0.226624	18.7861					0.00542191	0.00528172	0.0055621
NEO-TAH	897.06	54.6929	844.45	487.69	1507.8					0.89706	0.842367	0.951753
NIG	47.9977	1.67189	43.2336	17.1007	136.88					0.0479977	0.0463258	0.0496696
NIG-A	15.5838	0.303836	14.0934	3.22856	46.634					0.0155838	0.01528	0.0158876
NIG-split	661.05	19.6839	646.6	407.51	1013.4					0.66105	0.641366	0.680734
Pacific-split	1616.9	53.3128	1601.1	1109.4	2430.4					1.6169	1.56359	1.67021
SMI	139.85	6.11615	139.07	40.9001	258.44					0.13985	0.133734	0.145966
SMI-A	14.3946	0.206697	13.0709	2.96601	50.0308					0.0143946	0.0141879	0.0146013
SMI-B	12.719	0.0830105	12.2696	3.47147	31.7945					0.012719	0.012636	0.012802
SMI-B1	10.7476	0.0738508	10.7816	1.66929	27.8537					0.0107476	0.0106737	0.0108214
smithii-split	1196.9	31.131	1182.7	813.04	1649.9					1.1969	1.16577	1.22803
TAH	225.01	16.1603	207.61	94.5877	418.34					0.22501	0.20885	0.24117
TAH-A	33.3414	1.38751	30.4226	10.205	127.01					0.0333414	0.0319539	0.0347289
